# PRC2 Restricts Malignant Peripheral Nerve Sheath Tumorigenesis in a Genetically Engineered Mouse Model of MPNST

**DOI:** 10.1101/2025.11.12.687881

**Authors:** Woo Hyun Cho, Amish J. Patel, Makzhuna Khudoynazarova, Sarah Warda, Juan Yan, Dan Li, Dana Schoeps, Eve Fishinevich, Mohini R. Pachai, Cindy J. Lee, Zoe Jacobs, Kae Kristoff, Jessica J. Sher, Cristina R. Antonescu, Yu Chen, Ping Chi

**Author notes:** **Corresponding authors:** Dr. Yu Chen Memorial Sloan Kettering Cancer Center, 1275 York Avenue, New York, NY 10065.; and Dr. Ping Chi, Memorial Sloan Kettering Cancer Center, 1275 York Avenue, New York, NY 10065. These authors contributed equally to this work (Woo Hyun Cho, Amish J. Patel).

## Abstract

Polycomb Repressive Complex 2 (PRC2), which normally regulates transcriptional silencing, chromatin compaction, and stem cell biology, has both oncogenic and tumor suppressor roles in cancer development depending on tumor type. Malignant peripheral nerve sheath tumor (MPNST), characterized by *NF1, CDKN2A* and PRC2 loss, is an aggressive subtype of sarcoma with poor prognosis and no effective therapy. In high-grade human MPNSTs, inactivating mutations in PRC2 core components *SUZ12* or *EED* are prevalent and contributes to oncogenic transformation and progression of MPNST. How PRC2 inactivation contributes to MPNST pathogenesis, however, remains incompletely understood. Here we show that genetic inactivation of *Eed* in addition to *Nf1* and *Cdkn2a* in the Schwann-progenitor lineage leads to widespread tumorigenesis within the sciatic nerve compartment of mice. In contrast, loss of *Nf1* and *Cdkn2a* is insufficient to drive tumorigenesis in the sciatic nerve but leads to MPNST development in other anatomic locations with a longer latency. Single-nucleus multiome sequencing of the sciatic nerves revealed that PRC2-loss reprograms *Nf1*/*Cdkn2a*-deficient Schwann-lineage cells toward a dedifferentiated, neural crest stem cell-like state that resembles the transcriptomic signatures of human PRC2-loss MPNST. Together, these findings suggest a context-dependent tumor suppressive role for PRC2 within the sciatic nerve and establish a novel mouse model that recapitulates human PRC2-loss MPNST.

**SIGNIFICANCE:** We present a novel genetically engineered mouse model that faithfully recapitulates human PRC2-loss MPNST, enabling mechanistic and preclinical studies of malignant transformation in the context of PRC2 loss.
