## Supplementary Table 1 for "PRC2 Restricts Malignant Peripheral Nerve Sheath Tumorigenesis in a Genetically Engineered Mouse Model of MPNST"

### Sheet: Sheet1
	gene	primer name	sequence	Primers used	genotype	size
	Nf1	F1	AATGTGAAATTGGTGTCGAGTAAGGTAACCAC	F1-R1	wildtype	496bp
		F2	TCAGACTGATTGTTGTACCTGATGGTTGTACC	F1-R1	flox	640bp
		R1	TTAAGAGCATCTGCTGCTCTTAGAGGGAA	F2-R1	excised	280bp
	gene	primer name	sequence	Primers used	genotype	size
	Cdkn2a	F1	CCAAGTGTGCAAACCCAGGCTCC	F1-R1	wildtype	140bp
		F2	TTGTTGGCCCAGGATGCCGACATC	F1-R1	flox	180bp
		R1	AGCTTTTCCGAGGATGGTCC	F2-R1	excised	140bp
	gene	primer name	sequence	Primers used	genotype	size
	Eed	F1	CCACATAGGCTCATAGAATTG	F1-R1	wildtype	178bp
		F2	GGGGGAGAGGGAGTTGTC	F1-R1	flox	233bp
		R1	CTACGGGCAGGAGGAAGAG	F2-R1	excised	453bp
